# A high-throughput CRISPR interference screen for dissecting functional regulators of GPCR/cAMP signaling

**DOI:** 10.1101/2020.09.02.279679

**Authors:** Khairunnisa Mentari Semesta, Ruilin Tian, Martin Kampmann, Mark von Zastrow, Nikoleta G. Tsvetanova

## Abstract

G protein-coupled receptors (GPCRs) allow cells to respond to chemical and sensory stimuli through generation of second messengers, such as cyclic AMP (cAMP), which in turn mediate a myriad of processes, including cell survival, proliferation, and differentiation. In order to gain deeper insights into the complex biology and physiology of these key cellular pathways, it is critical to be able to globally map the molecular factors that shape cascade function. Yet, to this date, efforts to systematically identify regulators of GPCR/cAMP signaling have been lacking. Here, we combined genome-wide screening based on CRISPR interference with a novel sortable transcriptional reporter that provides robust readout for cAMP signaling, and carried out a functional screen for regulators of the pathway. Due to the sortable nature of the platform, we were able to assay regulators with strong and weaker phenotypes by analyzing sgRNA distribution among three fractions with distinct reporter expression. We identified 45 regulators with strong and 50 regulators with weaker phenotypes not previously known to be involved in cAMP signaling. In follow-up experiments, we validated the functional effects of seven newly discovered mediators (*NUP93, PRIM1, RUVBL1, PKMYT1, TP53, SF3A2*, and *HRAS*), and showed that they control distinct steps of the pathway. Thus, our study provides proof of principle that the screening platform can be applied successfully to identify bona fide regulators of GPCR/second messenger cascades in an unbiased and high-throughput manner, and illuminates the remarkable functional diversity among GPCR regulators.

**Author summary:** Cells sense and respond to changes in their surrounding environment through G protein-coupled receptors (GPCRs) and their associated cascades. The proper function of these pathways is essential to human physiology, and GPCRs have become a prime target for drug development for a range of human diseases. Therefore, it is of utmost importance to be able to map how these pathways operate to enable cells to fine-tune their responsiveness. Here, we describe a screening approach that we have devised to systematically identify regulators of GPCR function. We have developed a sortable reporter system and coupled that with silencing of genes across the entire human genome in order to uncover a range of novel mediators of GPCR activity. We characterize a few of these new regulators and show that they function at different steps of the cascade. Therefore, this study serves as proof of principle for the new screening platform. We envision that the approach can be used to dissect additional dimensions of GPCR function, including regulators of drug-specific responses, functional characterization of receptor features, and identification of novel drugs, and thus advance a genome-scale understanding of these critical pathways.
