## Supplementary Table 1 for "A high-throughput CRISPR interference screen for dissecting functional regulators of GPCR/cAMP signaling"

### Sheet: Sheet1
Library	Annotation of target genes
H1	Drug Targets, Kinase, Phosphatase
H2	Apoptosis, Cancer, Other
H3	Stress, Proteostasis
H4	Trafficking, Mitochondria, Motility
H5	Gene Expression
H6	Membrane Proteins
H7	Unassigned
