## Supplementary Table 3 for "A high-throughput CRISPR interference screen for dissecting functional regulators of GPCR/cAMP signaling"

### Sheet: Sheet1
Gene	Description	hit strength	Library
ACSL1	Long-chain-fatty-acid--CoA ligase 1; Activation of long-chain fatty acids for both synthesis of cellular lipids, and degradation via beta-oxidation. Preferentially uses palmitoleate, oleate and linoleate; Acyl-CoA synthetase family	-3.70554	H1
PRSS3	Trypsin-3; Digestive protease specialized for the degradation of trypsin inhibitors. In the ileum, may be involved in defensin processing, including DEFA5; Belongs to the peptidase S1 family	2.62508	H1
TPTE	Putative tyrosine-protein phosphatase TPTE; Could be involved in signal transduction; C2 tensin-type domain containing	-2.80379	H1
TUBB	Tubulin beta chain; Tubulin is the major constituent of microtubules. It binds two moles of GTP, one at an exchangeable site on the beta chain and one at a non-exchangeable site on the alpha chain; Tubulins	-2.79324	H1
AFF3	AF4/FMR2 family member 3; Putative transcription activator that may function in lymphoid development and oncogenesis. Binds, in vitro, to double- stranded DNA; Belongs to the AF4 family	1.83558	H2
AGFG2	Arf-GAP domain and FG repeat-containing protein 2; ArfGAP with FG repeats 2; ArfGAPs	2.02124	H2
BMP2	Bone morphogenetic protein 2; Induces cartilage and bone formation. Stimulates the differentiation of myoblasts into osteoblasts via the EIF2AK3-EIF2A- ATF4 pathway. BMP2 activation of EIF2AK3 stimulates phosphorylation of EIF2A which leads to increased expression of ATF4 which plays a central role in osteoblast differentiation. In addition stimulates TMEM119, which upregulates the expression of …	1.35297	H2
CKAP5	Cytoskeleton-associated protein 5; Binds to the plus end of microtubules and regulates microtubule dynamics and microtubule organization. Acts as processive microtubule polymerase. Promotes cytoplasmic microtubule nucleation and elongation. Plays a major role in organizing spindle poles. In spindle formation protects kinetochore microtubules from depolymerization by KIF2C and has an essential rol…	-1.31668	H2
CLASP1	CLIP-associating protein 1; Microtubule plus-end tracking protein that promotes the stabilization of dynamic microtubules. Involved in the nucleation of noncentrosomal microtubules originating from the trans-Golgi network (TGN). Required for the polarization of the cytoplasmic microtubule arrays in migrating cells towards the leading edge of the cell. May act at the cell cortex to enhance the fre…	2.16011	H2
COL4A6	Collagen alpha-6(IV) chain; Type IV collagen is the major structural component of glomerular basement membranes (GBM), forming a 'chicken-wire' meshwork together with laminins, proteoglycans and entactin/nidogen	-1.60917	H2
CTNNB1	Catenin beta-1; Key downstream component of the canonical Wnt signaling pathway. In the absence of Wnt, forms a complex with AXIN1, AXIN2, APC, CSNK1A1 and GSK3B that promotes phosphorylation on N-terminal Ser and Thr residues and ubiquitination of CTNNB1 via BTRC and its subsequent degradation by the proteasome. In the presence of Wnt ligand, CTNNB1 is not ubiquitinated and accumulates in the nu…	-1.31437	H2
DIAPH2	Protein diaphanous homolog 2; Could be involved in oogenesis. Involved in the regulation of endosome dynamics. Implicated in a novel signal transduction pathway, in which isoform 3 and CSK are sequentially activated by RHOD to regulate the motility of early endosomes through interactions with the actin cytoskeleton; Belongs to the formin homology family. Diaphanous subfamily	-2.18052	H2
ELN	Elastin; Major structural protein of tissues such as aorta and nuchal ligament, which must expand rapidly and recover completely. Molecular determinant of the late arterial morphogenesis, stabilizing arterial structure by regulating proliferation and organization of vascular smooth muscle (By similarity)	-1.58959	H2
ESCO2	N-acetyltransferase ESCO2; Acetyltransferase required for the establishment of sister chromatid cohesion. Couples the processes of cohesion and DNA replication to ensure that only sister chromatids become paired together. In contrast to the structural cohesins, the deposition and establishment factors are required only during the S phase. Acetylates the cohesin component SMC3	-1.38965	H2
ESR1	Estrogen receptor; Nuclear hormone receptor. The steroid hormones and their receptors are involved in the regulation of eukaryotic gene expression and affect cellular proliferation and differentiation in target tissues. Ligand-dependent nuclear transactivation involves either direct homodimer binding to a palindromic estrogen response element (ERE) sequence or association with other DNA- binding …	-1.63157	H2
HNRNPA3	Heterogeneous nuclear ribonucleoprotein A3; Plays a role in cytoplasmic trafficking of RNA. Binds to the cis-acting response element, A2RE. May be involved in pre-mRNA splicing; RNA binding motif containing	-1.53449	H2
HRAS	GTPase HRas; Involved in the activation of Ras protein signal transduction. Ras proteins bind GDP/GTP and possess intrinsic GTPase activity; Belongs to the small GTPase superfamily. Ras family	1.44993	H2
IGF1	Insulin-like growth factor I; The insulin-like growth factors, isolated from plasma, are structurally and functionally related to insulin but have a much higher growth-promoting activity. May be a physiological regulator of [1-14C]-2-deoxy-D-glucose (2DG) transport and glycogen synthesis in osteoblasts. Stimulates glucose transport in bone-derived osteoblastic (PyMS) cells and is effective at muc…	1.70493	H2
ITGA5	Integrin alpha-5; Integrin alpha-5/beta-1 is a receptor for fibronectin and fibrinogen. It recognizes the sequence R-G-D in its ligands. ITGA5:ITGB1 binds to PLA2G2A via a site (site 2) which is distinct from the classical ligand-binding site (site 1) and this induces integrin conformational changes and enhanced ligand binding to site 1. ITGA5:ITGB1 acts as a receptor for fibrillin-1 (FBN1) and m…	1.86909	H2
KIF18A	Kinesin-like protein KIF18A; Microtubule-depolymerizing kinesin which plays a role in chromosome congression by reducing the amplitude of preanaphase oscillations and slowing poleward movement during anaphase, thus suppressing chromosome movements. May stabilize the CENPE-BUB1B complex at the kinetochores during early mitosis and maintains CENPE levels at kinetochores during chromosome congressio…	-1.90698	H2
NDUFA3	NADH dehydrogenase [ubiquinone] 1 alpha subcomplex subunit 3; Accessory subunit of the mitochondrial membrane respiratory chain NADH dehydrogenase (Complex I), that is believed not to be involved in catalysis. Complex I functions in the transfer of electrons from NADH to the respiratory chain. The immediate electron acceptor for the enzyme is believed to be ubiquinone; NADH:ubiquinone oxidoreduct…	-1.38259	H2
RBM39	RNA-binding protein 39; Transcriptional coactivator for steroid nuclear receptors ESR1/ER-alpha and ESR2/ER-beta, and JUN/AP-1 (By similarity). May be involved in pre-mRNA splicing process; RNA binding motif containing	-1.42797	H2
RBM5	RNA-binding protein 5; Component of the spliceosome A complex. Regulates alternative splicing of a number of mRNAs. May modulate splice site pairing after recruitment of the U1 and U2 snRNPs to the 5' and 3' splice sites of the intron. May both positively and negatively regulate apoptosis by regulating the alternative splicing of several genes involved in this process, including FAS and CASP2/cas…	-1.31974	H2
RHOB	Rho-related GTP-binding protein RhoB; Mediates apoptosis in neoplastically transformed cells after DNA damage. Not essential for development but affects cell adhesion and growth factor signaling in transformed cells. Plays a negative role in tumorigenesis as deletion causes tumor formation. Involved in intracellular protein trafficking of a number of proteins. Targets PKN1 to endosomes and is inv…	1.76385	H2
SH3GL2	Endophilin-A1; Implicated in synaptic vesicle endocytosis. May recruit other proteins to membranes with high curvature. Required for BDNF-dependent dendrite outgrowth. Cooperates with SH3GL2 to mediate BDNF-NTRK2 early endocytic trafficking and signaling from early endosomes; N-BAR domain containing	-2.19146	H2
SON	Protein SON; RNA-binding protein that acts as a mRNA splicing cofactor by promoting efficient splicing of transcripts that possess weak splice sites. Specifically promotes splicing of many cell-cycle and DNA-repair transcripts that possess weak splice sites, such as TUBG1, KATNB1, TUBGCP2, AURKB, PCNT, AKT1, RAD23A, and FANCG. Probably acts by facilitating the interaction between Serine/arginine-…	-2.19538	H2
SRSF3	Serine/arginine-rich splicing factor 3; Splicing factor that specifically promotes exon- inclusion during alternative splicing. Interaction with YTHDC1, a RNA-binding protein that recognizes and binds N6-methyladenosine (m6A)-containing RNAs, promotes recruitment of SRSF3 to its mRNA-binding elements adjacent to m6A sites, leading to exon-inclusion during alternative splicing. Also functions as e…	-1.42839	H2
TNFRSF17	Tumor necrosis factor receptor superfamily member 17; Receptor for TNFSF13B/BLyS/BAFF and TNFSF13/APRIL. Promotes B-cell survival and plays a role in the regulation of humoral immunity. Activates NF-kappa-B and JNK; CD molecules	-2.02016	H2
WNT3A	Protein Wnt-3a; Ligand for members of the frizzled family of seven transmembrane receptors. Wnt-3 and Wnt-3a play distinct roles in cell-cell signaling during morphogenesis of the developing neural tube; Endogenous ligands	1.30539	H2
PFDN2	Prefoldin subunit 2; Binds specifically to cytosolic chaperonin (c-CPN) and transfers target proteins to it. Binds to nascent polypeptide chain and promotes folding in an environment in which there are many competing pathways for nonnative proteins; Belongs to the prefoldin subunit beta family	-2.96732	H3
C14orf166	RNA transcription, translation and transport factor protein; RNA-binding protein involved in modulation of mRNA transcription by Polymerase II. Component of the tRNA-splicing ligase complex and is required for tRNA ligation. May be required for RNA transport	-2.0191	H4
CCDC3	Coiled-coil domain-containing protein 3; Negatively regulates TNF-alpha-induced pro-inflammatory response in endothelial cells (ECs) via inhibition of TNF-alpha- induced NF-kappaB activation in ECs. Positively regulates lipid accumulation in adipose cells (By similarity)	-2.50463	H4
DHX30	Putative ATP-dependent RNA helicase DHX30; Plays an important role in the assembly of the mitochondrial large ribosomal subunit. Required for optimal function of the zinc-finger antiviral protein ZC3HAV1 (By similarity). Associates with mitochondrial DNA; DEAH-box helicases	-3.12331	H4
EMC1	ER membrane protein complex subunit 1; Belongs to the EMC1 family	-1.96647	H4
MICAL3	[F-actin]-monooxygenase MICAL3; Monooxygenase that promotes depolymerization of F-actin by mediating oxidation of specific methionine residues on actin to form methionine-sulfoxide, resulting in actin filament disassembly and preventing repolymerization. In the absence of actin, it also functions as a NADPH oxidase producing H(2)O(2). Seems to act as Rab effector protein and plays a role in vesic…	-1.83099	H4
MRPL30	Mitochondrial ribosomal protein L30	2.33078	H4
MYH6	Myosin-6; Muscle contraction; Belongs to the TRAFAC class myosin-kinesin ATPase superfamily. Myosin family	-1.77537	H4
OXLD1	Oxidoreductase-like domain-containing protein 1; Oxidoreductase like domain containing 1	2.11105	H4
PKD2L2	Polycystic kidney disease 2-like 2 protein; May function as a subunit of a cation channel and play a role in fertilization; Belongs to the polycystin family	1.7727	H4
SUPT6H	Transcription elongation factor SPT6; Transcription elongation factor which binds histone H3 and plays a key role in the regulation of transcription elongation and mRNA processing. Enhances the transcription elongation by RNA polymerase II (RNAPII) and is also required for the efficient activation of transcriptional elongation by the HIV-1 nuclear transcriptional activator, Tat. Besides chaperoni…	1.83543	H4
TCAIM	T-cell activation inhibitor, mitochondrial; May regulate T-cell apoptosis	1.70558	H4
YRDC	YrdC domain-containing protein, mitochondrial; May regulate the activity of some transporters; Belongs to the SUA5 family	-3.03931	H4
DUXA	Double homeobox protein A; Putative transcription factor; PRD class homeoboxes and pseudogenes	-1.11034	H5
SRSF6	Serine/arginine-rich splicing factor 6; Plays a role in constitutive splicing and modulates the selection of alternative splice sites. Plays a role in the alternative splicing of MAPT/Tau exon 10. Binds to alternative exons of TNC pre-mRNA and promotes the expression of alternatively spliced TNC. Plays a role in wound healing and in the regulation of keratinocyte differentiation and proliferation…	-0.815918	H5
ZNF155	Zinc finger protein 155; May be involved in transcriptional regulation; Belongs to the krueppel C2H2-type zinc-finger protein family	-1.04917	H5
ZNF80	Zinc finger protein 80; May be involved in transcriptional regulation; Zinc fingers C2H2-type	-1.07929	H5
FAM9C	Protein FAM9C; Family with sequence similarity 9 member C	4.04258	H6
SLC10A4	Sodium/bile acid cotransporter 4; Transporter for bile acids; Belongs to the bile acid:sodium symporter (BASS) (TC 2.A.28) family	4.25212	H6
GTF2H2D	Component of the core-TFIIH basal transcription factor involved in nucleotide excision repair (NER) of DNA and, when complexed to CAK, in RNA transcription by RNA polymerase II	4.59937	H7
MFAP1	Microfibrillar-associated protein 1; May be required for pre-mRNA splicing; Spliceosomal B complex	-1.8677	H7
