## Supplementary Table 4 for "A high-throughput CRISPR interference screen for dissecting functional regulators of GPCR/cAMP signaling"

### Sheet: Sheet1
Gene	Description	hit strength	Library
ADRB2	Beta-2 adrenergic receptor; Beta-adrenergic receptors mediate the catecholamine- induced activation of adenylate cyclase through the action of G proteins. The beta-2-adrenergic receptor binds epinephrine with an approximately 30-fold greater affinity than it does norepinephrine; Belongs to the G-protein coupled receptor 1 family.	-14.7372	H1
PKMYT1	Golgi and nucleoli; Membrane-associated tyrosine- and threonine-specific cdc2-inhibitory kinase; Acts as a negative regulator of entry into mitosis (G2 to M transition) by phosphorylation of the CDK1 kinase specifically when CDK1 is complexed to cyclins. Mediates phosphorylation of CDK1 predominantly on 'Thr-14'. Also involved in Golgi fragmentation. May be involved in phosphorylation of CDK1 on …	-2.59927	H1
PRLR	Prolactin receptor; This is a receptor for the anterior pituitary hormone prolactin (PRL). Acts as a prosurvival factor for spermatozoa by inhibiting sperm capacitation through suppression of SRC kinase activation and stimulation of AKT. Isoform 4 is unable to transduce prolactin signaling. Isoform 6 is unable to transduce prolactin signaling	-2.76786	H1
ZAP70	Tyrosine-protein kinase ZAP-70; Tyrosine kinase that plays an essential role in regulation of the adaptive immune response. Regulates motility, adhesion and cytokine expression of mature T-cells, as well as thymocyte development. Contributes also to the development and activation of primary B-lymphocytes. When antigen presenting cells (APC) activate T-cell receptor (TCR), a serie of phosphorylati…	-6.21826	H1
ACE2	Angiotensin-converting enzyme 2; Carboxypeptidase which converts angiotensin I to angiotensin 1-9, a peptide of unknown function, and angiotensin II to angiotensin 1-7, a vasodilator. Also able to hydrolyze apelin- 13 and dynorphin-13 with high efficiency. May be an important regulator of heart function	3.63331	H1
SLC7A11	Cystine/glutamate transporter; Sodium-independent, high-affinity exchange of anionic amino acids with high specificity for anionic form of cystine and glutamate; Belongs to the amino acid-polyamine-organocation (APC) superfamily. L-type amino acid transporter (LAT) (TC 2.A.3.8) family	2.88778	H1
ANAPC4	Anaphase-promoting complex subunit 4; Component of the anaphase promoting complex/cyclosome (APC/C), a cell cycle-regulated E3 ubiquitin ligase that controls progression through mitosis and the G1 phase of the cell cycle. The APC/C complex acts by mediating ubiquitination and subsequent degradation of target proteins: it mainly mediates the formation of 'Lys-11'-linked polyubiquitin chains and, t…	-1.78255	H2
C19orf60	Uncharacterized protein C19orf60; Chromosome 19 open reading frame 60	-1.78893	H2
CENPI	Centromere protein I; Component of the CENPA-CAD (nucleosome distal) complex, a complex recruited to centromeres which is involved in assembly of kinetochore proteins, mitotic progression and chromosome segregation. May be involved in incorporation of newly synthesized CENPA into centromeres via its interaction with the CENPA-NAC complex. Required for the localization of CENPF, MAD1L1 and MAD2 (M…	-1.9562	H2
DSN1	Kinetochore-associated protein DSN1 homolog; Part of the MIS12 complex which is required for normal chromosome alignment and segregation and kinetochore formation during mitosis	-2.38382	H2
NUP62	Nuclear pore glycoprotein p62; Essential component of the nuclear pore complex. The N-terminal is probably involved in nucleocytoplasmic transport. The C-terminal is involved in protein-protein interaction probably via coiled-coil formation, promotes its association with centrosomes and may function in anchorage of p62 to the pore complex. Plays a role in mitotic cell cycle progression by regulat…	-1.67171	H2
PRIM1	DNA primase small subunit; DNA primase is the polymerase that synthesizes small RNA primers for the Okazaki fragments made during discontinuous DNA replication; Belongs to the eukaryotic-type primase small subunit family	-3.67257	H2
RUVBL1	RuvB-like 1; This gene encodes a protein that has both DNA-dependent ATPase and DNA helicase activities and belongs to the ATPases associated with diverse cellular activities (AAA+) protein family. The encoded protein associates with several multisubunit transcriptional complexes and with protein complexes involved in both ATP-dependent remodeling and histone modification. Alternate splicing resu…	-3.23819	H2
SUPT5H	Transcription elongation factor SPT5; Component of the DRB sensitivity-inducing factor complex (DSIF complex), which regulates mRNA processing and transcription elongation by RNA polymerase II. DSIF positively regulates mRNA capping by stimulating the mRNA guanylyltransferase activity of RNGTT/CAP1A. DSIF also acts cooperatively with the negative elongation factor complex (NELF complex) to enhanc…	-1.68819	H2
TP53	Cellular tumor antigen p53; Acts as a tumor suppressor in many tumor types; induces growth arrest or apoptosis depending on the physiological circumstances and cell type. Involved in cell cycle regulation as a trans-activator that acts to negatively regulate cell division by controlling a set of genes required for this process. One of the activated genes is an inhibitor of cyclin-dependent kinase…	-2.00817	H2
TP73	Tumor protein p73; Participates in the apoptotic response to DNA damage. Isoforms containing the transactivation domain are pro-apoptotic, isoforms lacking the domain are anti-apoptotic and block the function of p53 and transactivating p73 isoforms. May be a tumor suppressor protein	-1.45692	H2
PCOLCE2	Procollagen C-endopeptidase enhancer 2; Binds to the C-terminal propeptide of types I and II procollagens and may enhance the cleavage of that propeptide by BMP1	1.64113	H2
STAT5A	Signal transducer and activator of transcription 5A; Carries out a dual function: signal transduction and activation of transcription. Mediates cellular responses to the cytokine KITLG/SCF and other growth factors. Mediates cellular responses to ERBB4. May mediate cellular responses to activated FGFR1, FGFR2, FGFR3 and FGFR4. Binds to the GAS element and activates PRL-induced transcription. Regul…	1.64625	H2
CCT6A	T-complex protein 1 subunit zeta; Molecular chaperone; assists the folding of proteins upon ATP hydrolysis. Known to play a role, in vitro, in the folding of actin and tubulin; Belongs to the TCP-1 chaperonin family	-2.78514	H3
ITIH1	Inter-alpha-trypsin inhibitor heavy chain H1; May act as a carrier of hyaluronan in serum or as a binding protein between hyaluronan and other matrix protein, including those on cell surfaces in tissues to regulate the localization, synthesis and degradation of hyaluronan which are essential to cells undergoing biological processes	3.00308	H3
LTBP4	Latent-transforming growth factor beta-binding protein 4; May be involved in the assembly, secretion and targeting of TGFB1 to sites at which it is stored and/or activated. May play critical roles in controlling and directing the activity of TGFB1. May have a structural role in the extracellular matrix (ECM) (By similarity); Belongs to the LTBP family	2.53778	H3
ALG1	Chitobiosyldiphosphodolichol beta-mannosyltransferase; Participates in the formation of the lipid-linked precursor oligosaccharide for N-glycosylation. Involved in assembling the dolichol-pyrophosphate-GlcNAc(2)-Man(5) intermediate on the cytoplasmic surface of the ER; Belongs to the glycosyltransferase group 1 family. Glycosyltransferase 33 subfamily	-2.92056	H4
NUP93	Nuclear pore complex protein Nup93; Plays a role in the nuclear pore complex (NPC) assembly and/or maintenance. May anchor nucleoporins, but not NUP153 and TPR, to the NPC. During renal development, regulates podocyte migration and proliferation through SMAD4 signaling	-4.3881	H4
CPNE1	Copine-1; Calcium-dependent phospholipid-binding protein that plays a role in calcium-mediated intracellular processes. Involved in the TNF-alpha receptor signaling pathway in a calcium-dependent manner. Exhibits calcium-dependent phospholipid binding properties. Plays a role in neuronal progenitor cell differentiation; induces neurite outgrowth via a AKT-dependent signaling cascade and calcium-i…	3.63315	H4
GTF2A1	General transcription factor IIA, 1, 19/37kDa; TFIIA is a component of the transcription machinery of RNA polymerase II and plays an important role in transcriptional activation. TFIIA in a complex with TBP mediates transcriptional activity	-5.0355	H5
MED11	Mediator of RNA polymerase II transcription subunit 11; Component of the Mediator complex, a coactivator involved in the regulated transcription of nearly all RNA polymerase II-dependent genes. Mediator functions as a bridge to convey information from gene-specific regulatory proteins to the basal RNA polymerase II transcription machinery. Mediator is recruited to promoters by direct interactions…	-1.3888	H5
MED30	Mediator of RNA polymerase II transcription subunit 30; Component of the Mediator complex, a coactivator involved in the regulated transcription of nearly all RNA polymerase II-dependent genes. Mediator functions as a bridge to convey information from gene-specific regulatory proteins to the basal RNA polymerase II transcription machinery. Mediator is recruited to promoters by direct interactions…	-2.77851	H5
NKX2-5	Homeobox protein Nkx-2.5; Implicated in commitment to and/or differentiation of the myocardial lineage. Acts as a transcriptional activator of ANF in cooperation with GATA4 (By similarity). Binds to the core DNA motif of NPPA promoter. It is transcriptionally controlled by PBX1 and acts as a transcriptional repressor of CDKN2B (By similarity). It is required for spleen development; NKL subclass h…	-1.15635	H5
PARP12	poly(ADP-ribose) polymerase family member 12	-1.24947	H5
RBM17	Splicing factor 45; Splice factor that binds to the single-stranded 3'AG at the exon/intron border and promotes its utilization in the second catalytic step. Involved in the regulation of alternative splicing and the utilization of cryptic splice sites. Promotes the utilization of a cryptic splice site created by the beta-110 mutation in the HBB gene. The resulting frameshift leads to sickle cell…	-2.82579	H5
RBMX	RNA-binding motif protein, X chromosome; RNA-binding protein that plays several role in the regulation of pre- and post-transcriptional processes. Implicated in tissue-specific regulation of gene transcription and alternative splicing of several pre-mRNAs. Binds to and stimulates transcription from the tumor suppressor TXNIP gene promoter; may thus be involved in tumor suppression. When associate…	-1.18702	H5
RPAP1	RNA polymerase II-associated protein 1; Forms an interface between the RNA polymerase II enzyme and chaperone/scaffolding protein, suggesting that it is required to connect RNA polymerase II to regulators of protein complex formation. Required for interaction of the RNA polymerase II complex with acetylated histone H3	-2.04361	H5
SF3A2	Splicing factor 3A subunit 2; Subunit of the splicing factor SF3A required for 'A' complex assembly formed by the stable binding of U2 snRNP to the branchpoint sequence (BPS) in pre-mRNA. Sequence independent binding of SF3A/SF3B complex upstream of the branch site is essential, it may anchor U2 snRNP to the pre-mRNA. May also be involved in the assembly of the 'E' complex; Belongs to the SF3A2 f…	-1.53727	H5
SNRNP35	Small nuclear ribonucleoprotein U11/U12 subunit 35; RNA binding motif containing	-1.13073	H5
SRSF1	Serine/arginine-rich splicing factor 1; Plays a role in preventing exon skipping, ensuring the accuracy of splicing and regulating alternative splicing. Interacts with other spliceosomal components, via the RS domains, to form a bridge between the 5'- and 3'-splice site binding components, U1 snRNP and U2AF. Can stimulate binding of U1 snRNP to a 5'-splice site-containing pre-mRNA. Binds to purin…	-2.01641	H5
TAF13	Transcription initiation factor TFIID subunit 13; Component of the DNA-binding general RNA polymerase II transcription factor IID complex (TFIID). TFIID plays a critical role in the regulation of gene transcription in eukaryotic cells; Belongs to the TAF13 family	-1.70978	H5
U2AF1	U2 small nuclear RNA auxiliary factor 1; Plays a critical role in both constitutive and enhancer- dependent splicing by mediating protein-protein interactions and protein-RNA interactions required for accurate 3'-splice site selection. Recruits U2 snRNP to the branch point. Directly mediates interactions between U2AF2 and proteins bound to the enhancers and thus may function as a bridge between U…	-2.72256	H5
ZC3H18	Zinc finger CCCH-type containing 18	-2.8958	H5
ZNF208	Zinc finger protein 208; May be involved in transcriptional regulation; Belongs to the krueppel C2H2-type zinc-finger protein family	-1.189	H5
ANKRD17	Ankyrin repeat domain-containing protein 17; Could play pivotal roles in cell cycle and DNA regulation. Involved in innate immune defense against viruse by positively regulating the viral dsRNA receptors DDX58 and IFIH1 signaling pathways. Involves in NOD2- and NOD1-mediated responses to bacteria suggesting a role in innate antibacterial immune pathways too. Target of enterovirus 71 which is the …	1.4119	H5
ATF7IP	Activating transcription factor 7-interacting protein 1; Recruiter that couples transcriptional factors to general transcription apparatus and thereby modulates transcription regulation and chromatin formation. Can both act as an activator or a repressor depending on the context. Mediates MBD1-dependent transcriptional repression, probably by recruiting complexes containing SETDB1. Required to st…	1.39009	H5
MEAF6	Chromatin modification-related protein MEAF6; Component of the NuA4 histone acetyltransferase complex which is involved in transcriptional activation of select genes principally by acetylation of nucleosomal histone H4 and H2A. This modification may both alter nucleosome - DNA interactions and promote interaction of the modified histones with other proteins which positively regulate transcription…	2.07189	H5
RBM12	RNA-binding protein 12; RNA binding motif containing	4.54858	H5
TWISTNB	DNA-directed RNA polymerase I subunit RPA43; DNA-dependent RNA polymerase catalyzes the transcription of DNA into RNA using the four ribonucleoside triphosphates as substrates. Component of RNA polymerase I which synthesizes ribosomal RNA precursors. Through its association with RRN3/TIF-IA may be involved in recruitment of Pol I to rDNA promoters; Belongs to the eukaryotic RPA43 RNA polymerase s…	2.59319	H5
C19orf44	Uncharacterized protein C19orf44; Chromosome 19 open reading frame 44	5.65919	H7
RPL36A-HNRNPH2	This locus represents naturally occurring read-through transcription between the neighboring ribosomal protein L36a and heterogeneous nuclear ribonucleoprotein H2 (H') genes on chromosome X. The read-through transcript produces a protein with similarity to the protein encoded by the upstream locus, ribosomal protein L36a. Alternatively spliced transcript variants have been identified.	5.75322	H7
