## Supplementary Table 5 for "A high-throughput CRISPR interference screen for dissecting functional regulators of GPCR/cAMP signaling"

### Sheet: Sheet1
Biological Process
GO biological process complete	Observed	Expected	Fold enrichment	raw P-value	FDR
RNA metabolic process (GO:0016070)	14	1626	4.08	3.87e-06	0.00769
mRNA splicing, via spliceosome (GO:0000398)	6	303	9.38	4.38e-05	0.0387
regulation of transcription initiation from RNA polymerase II promoter (GO:0060260)	4	81	23.4	3.06e-05	0.0304
mRNA export from nucleus (GO:0006406)	4	110	17.23	9.64e-05	0.0511
Molecular Function
GO molecular function complete	Observed	Expected	Fold enrichment	raw P-value	FDR
RNA binding (GO:0003723)	13	1690	3.65	3.14e-05	0.0498
general transcription initiation factor binding (GO:0140296)	4	45	42.12	3.38e-06	0.0161
TATA-binding protein binding (TBP)-class protein binding (GO:0017025)	3	26	54.68	3.06e-05	0.0728
Cellular Component
GO cellular component complete	Observed	Expected	Fold enrichment	raw P-value	FDR
intracellular organelle (GO:0043229)	39	12843	1.44	0.000128	0.0143
nuclear lumen (GO:0031981)	30	4786	2.97	2.44e-10	2.44e-07
protein-containing complex (GO:0032991)	28	5548	2.39	3.02e-07	8.66e-05
catalytic complex (GO:1902494)	14	1405	4.72	6.92e-07	0.000174
transferase complex (GO:1990234)	10	797	5.95	5.26e-06	0.000879
ribonucleoprotein complex (GO:1990904)	9	700	6.09	1.38e-05	0.00199
spliceosomal complex (GO:0005681)	6	195	14.58	3.83e-06	0.000854
RNA polymerase complex (GO:0030880)	5	118	20.08	5.89e-06	0.000909
nuclear membrane (GO:0031965)	5	304	7.79	0.000464	0.0388
