## Supplementary Table 6 for "A high-throughput CRISPR interference screen for dissecting functional regulators of GPCR/cAMP signaling"

### Sheet: Sheet1
Gene	gRNA sequence	Forw	Rev
ADRB2_148206207	GGCTTCTTCAGAGCACGGGC	TTGGGCTTCTTCAGAGCACGGGCGTTTAAGAGC	TTAGCTCTTAAACGCCCGTGCTCTGAAGAAGCCCAACAAG
ADRB2_148206220	GGTCGGGTGCTAGGGGCTCG	TTGGGTCGGGTGCTAGGGGCTCGGTTTAAGAGC	TTAGCTCTTAAACCGAGCCCCTAGCACCCGACCCAACAAG
ALG1_5121857	GGCCAGCAGGACCAAGCATG	TTGGGCCAGCAGGACCAAGCATGGTTTAAGAGC	TTAGCTCTTAAACCATGCTTGGTCCTGCTGGCCCAACAAG
ALG1_5122204	GCTAGAGACCCACCCAGGAA	TTGGCTAGAGACCCACCCAGGAAGTTTAAGAGC	TTAGCTCTTAAACTTCCTGGGTGGGTCTCTAGCCAACAAG
ARRB2_614473	GCGGCCCTCGGGACAGGTGT	TTGGCGGCCCTCGGGACAGGTGTGTTTAAGAGC	TTAGCTCTTAAACACACCTGTCCCGAGGGCCGCCAACAAG
CREB1_208394754	GGGAGTGTTGGTGAGTGACG	TTGGGGAGTGTTGGTGAGTGACGGTTTAAGAGC	TTAGCTCTTAAACCGTCACTCACCAACACTCCCCAACAAG
GNAS_57466552	GCCCTCGGCCTCGGCTCGAG	TTGGCCCTCGGCCTCGGCTCGAGGTTTAAGAGC	TTAGCTCTTAAACCTCGAGCCGAGGCCGAGGGCCAACAAG
HRAS_535106	GCCGGCGCCCTCACACCCGG	TTGGCCGGCGCCCTCACACCCGGGTTTAAGAGC	TTAGCTCTTAAACCCGGGTGTGAGGGCGCCGGCCAACAAG
HRAS_535187	GCCAGCGCGAGGCCACGGGT	TTGGCCAGCGCGAGGCCACGGGTGTTTAAGAGC	TTAGCTCTTAAACACCCGTGGCCTCGCGCTGGCCAACAAG
HRAS_535518	GCGCGCATGGGCTCCGTCCG	TTGGCGCGCATGGGCTCCGTCCGGTTTAAGAGC	TTAGCTCTTAAACCGGACGGAGCCCATGCGCGCCAACAAG
MICAL3_18484229	GCCTACCGCGCCGGACGCTC	TTGGCCTACCGCGCCGGACGCTCGTTTAAGAGC	TTAGCTCTTAAACGAGCGTCCGGCGCGGTAGGCCAACAAG
MICAL3_18484216	GACGCTCGGGCTGCGGAACA	TTGGACGCTCGGGCTGCGGAACAGTTTAAGAGC	TTAGCTCTTAAACTGTTCCGCAGCCCGAGCGTCCAACAAG
NUP93_56764101	GCCTCAAGCCGGCACCTGAG	TTGGCCTCAAGCCGGCACCTGAGGTTTAAGAGC	TTAGCTCTTAAACCTCAGGTGCCGGCTTGAGGCCAACAAG
NUP93_56764214	GGGAGCGCCGTCCCCACGCT	TTGGGGAGCGCCGTCCCCACGCTGTTTAAGAGC	TTAGCTCTTAAACAGCGTGGGGACGGCGCTCCCCAACAAG
PRIM1_57145741	GGACCACGCAGAGGTAGGAG	TTGGGACCACGCAGAGGTAGGAGGTTTAAGAGC	TTAGCTCTTAAACCTCCTACCTCTGCGTGGTCCCAACAAG
PRIM1_57146107	GCGCGGAACTCGCCACGGTA	TTGGCGCGGAACTCGCCACGGTAGTTTAAGAGC	TTAGCTCTTAAACTACCGTGGCGAGTTCCGCGCCAACAAG
PKMYT1_3030383	GGGGCGTCCGGAACAGTCGA	TTGGGGGCGTCCGGAACAGTCGAGTTTAAGAGC	TTAGCTCTTAAACTCGACTGTTCCGGACGCCCCCAACAAG
PKMYT1_3030417	GACGGGCCGTTCCCCCTCAC	TTGGACGGGCCGTTCCCCCTCACGTTTAAGAGC	TTAGCTCTTAAACGTGAGGGGGAACGGCCCGTCCAACAAG
RUVBL1_127842425	GGGCCAGGAGAACGCGCGAG	TTGGGGCCAGGAGAACGCGCGAGGTTTAAGAGC	TTAGCTCTTAAACCTCGCGCGTTCTCCTGGCCCCAACAAG
RUVBL1_127842630	GAACGGCCGCATGGTAACTC	TTGGAACGGCCGCATGGTAACTCGTTTAAGAGC	TTAGCTCTTAAACGAGTTACCATGCGGCCGTTCCAACAAG
SF3A2_2236873	GTCGTGGAGGTGGCGAAACG	TTGGTCGTGGAGGTGGCGAAACGGTTTAAGAGC	TTAGCTCTTAAACCGTTTCGCCACCTCCACGACCAACAAG
SF3A2_2236905	GGCGGCCTTGGGCTCTGGTG	TTGGGCGGCCTTGGGCTCTGGTGGTTTAAGAGC	TTAGCTCTTAAACCACCAGAGCCCAAGGCCGCCCAACAAG
TP53_7590763	GCAGGGAGCAGGTAGCTGCT	TTGGCAGGGAGCAGGTAGCTGCTGTTTAAGAGC	TTAGCTCTTAAACAGCAGCTACCTGCTCCCTGCCAACAAG
TP53_7590774	GGAGCCACCGTCCAGGGAGC	TTGGGAGCCACCGTCCAGGGAGCGTTTAAGAGC	TTAGCTCTTAAACGCTCCCTGGACGGTGGCTCCCAACAAG
Neg control_5444	GGCAGGGCGTGGCGGGCGGTA	TTGGGCAGGGCGTGGCGGGCGGTAGTTTAAGAGC	TTAGCTCTTAAACTACCGCCCGCCACGCCCTGCCCAACAAG
Neg control_5443	GCTAGTTAAGGGGGGAGTAG	TTGGCTAGTTAAGGGGGGAGTAGGTTTAAGAGC	TTAGCTCTTAAACCTACTCCCCCCTTAACTAGCCAACAAG
