## Supplementary Table 7 for "A high-throughput CRISPR interference screen for dissecting functional regulators of GPCR/cAMP signaling"

### Sheet: Sheet1
Lane 1 sample	Lane 2 sample	Index #	Index sequence	Forward Primer	Reverse Primer	Sequencing Primer
H1-Low	H5-Low	12	CTTGTA	aatgatacggcgaccaccgaGATCTACACGATCGGAAGAGCACACGTCTGAACTCCAGTCACCTTGTAgcacaaaaggaaactcaccct	caagcagaagacggcatacgaGATCGACTCGGTGCCACTTTTTC	gtgtgttttgagactataaGtatcccttggagaaCCAcctTGTTG
H1-Medium	H5-Medium	6	GCCAAT	aatgatacggcgaccaccgaGATCTACACGATCGGAAGAGCACACGTCTGAACTCCAGTCACGCCAATCGACTCGGTGCCACTTTTTC	caagcagaagacggcatacgaGATgcacaaaaggaaactcaccct	CCACTTTTTCAAGTTGATAACGGACTAGCCTTATTTAAACTTGCTATGCTGT
H1-High	H5-High	14	AGTTCC	aatgatacggcgaccaccgaGATCTACACGATCGGAAGAGCACACGTCTGAACTCCAGTCACAGTTCCgcacaaaaggaaactcaccct	caagcagaagacggcatacgaGATCGACTCGGTGCCACTTTTTC	gtgtgttttgagactataaGtatcccttggagaaCCAcctTGTTG
H2-Low	H4-Low	10	TAGCTT	aatgatacggcgaccaccgaGATCTACACGATCGGAAGAGCACACGTCTGAACTCCAGTCACTAGCTTCGACTCGGTGCCACTTTTTC	caagcagaagacggcatacgaGATgcacaaaaggaaactcaccct	CCACTTTTTCAAGTTGATAACGGACTAGCCTTATTTAAACTTGCTATGCTGT
H2-Medium	H4-Medium	3	TTAGGC	aatgatacggcgaccaccgaGATCTACACGATCGGAAGAGCACACGTCTGAACTCCAGTCACTTAGGCgcacaaaaggaaactcaccct	caagcagaagacggcatacgaGATCGACTCGGTGCCACTTTTTC	gtgtgttttgagactataaGtatcccttggagaaCCAcctTGTTG
H2-High	H4-High	1	ATCACG	aatgatacggcgaccaccgaGATCTACACGATCGGAAGAGCACACGTCTGAACTCCAGTCACATCACGCGACTCGGTGCCACTTTTTC	caagcagaagacggcatacgaGATgcacaaaaggaaactcaccct	CCACTTTTTCAAGTTGATAACGGACTAGCCTTATTTAAACTTGCTATGCTGT
H3-Low	H7-Low	23	GAGTGG	aatgatacggcgaccaccgaGATCTACACGATCGGAAGAGCACACGTCTGAACTCCAGTCACGAGTGGgcacaaaaggaaactcaccct	caagcagaagacggcatacgaGATCGACTCGGTGCCACTTTTTC	gtgtgttttgagactataaGtatcccttggagaaCCAcctTGTTG
H3-Medium	H7-Medium	13	AGTCAA	aatgatacggcgaccaccgaGATCTACACGATCGGAAGAGCACACGTCTGAACTCCAGTCACAGTCAACGACTCGGTGCCACTTTTTC	caagcagaagacggcatacgaGATgcacaaaaggaaactcaccct	CCACTTTTTCAAGTTGATAACGGACTAGCCTTATTTAAACTTGCTATGCTGT
H3-High	H7-High	5	ACAGTG	aatgatacggcgaccaccgaGATCTACACGATCGGAAGAGCACACGTCTGAACTCCAGTCACACAGTGgcacaaaaggaaactcaccct	caagcagaagacggcatacgaGATCGACTCGGTGCCACTTTTTC	gtgtgttttgagactataaGtatcccttggagaaCCAcctTGTTG
	H6-Low	4	TGACCA	aatgatacggcgaccaccgaGATCTACACGATCGGAAGAGCACACGTCTGAACTCCAGTCACTGACCACGACTCGGTGCCACTTTTTC	caagcagaagacggcatacgaGATgcacaaaaggaaactcaccct	CCACTTTTTCAAGTTGATAACGGACTAGCCTTATTTAAACTTGCTATGCTGT
	H6-Medium	7	CAGATC	aatgatacggcgaccaccgaGATCTACACGATCGGAAGAGCACACGTCTGAACTCCAGTCACCAGATCgcacaaaaggaaactcaccct	caagcagaagacggcatacgaGATCGACTCGGTGCCACTTTTTC	gtgtgttttgagactataaGtatcccttggagaaCCAcctTGTTG
	H6-High	11	GGCTAC	aatgatacggcgaccaccgaGATCTACACGATCGGAAGAGCACACGTCTGAACTCCAGTCACGGCTACCGACTCGGTGCCACTTTTTC	caagcagaagacggcatacgaGATgcacaaaaggaaactcaccct	CCACTTTTTCAAGTTGATAACGGACTAGCCTTATTTAAACTTGCTATGCTGT
